# Uncertainty-Aware Deep Learning for Multi-Metric and Dose-Specific Prediction of Drug Synergy

**DOI:** 10.1101/2025.11.05.686895

**Authors:** Muhammad Javad Heydari, Bryan Lye, Parvin Mansouri, Thomas Marsland, Kavya Pamulapati, Robert Vary, Hermione Allen, Kaylene J Simpson, John G Lock, James McKenna, Fatemeh Vafaee

## Abstract

Accurately predicting drug synergy is critical to accelerate the development of combination therapies for cancer and other complex diseases. Yet, the vast combinatorial drug and dose space poses a substantial challenge, even for modern deep learning approaches. Existing approaches often lack generalisability, collapse rich dose–response surfaces into single dose-averaged synergy scores, and fail to quantify predictive uncertainty. Here, we introduce AlgoraeOS, a biologically informed, attention-aware deep neural network designed to address these challenges. Trained on the largest harmonised dataset of experimentally tested drug combinations, AlgoraeOS simultaneously predicts multiple synergy metrics, while preserving their empirical correlations and accurately estimating both aleatoric and epistemic uncertainty. The model achieves state-of-the-art performance and strong out-of-distribution generalisability across diverse tissues and drug mechanisms, including rigorous zero- and few-shot evaluations. Notably, AlgoraeOS predicts the entire dose-response surface, providing dose-specific inhibition profiles with high precision and scalability to multi-million–point datasets. Prospective *in vitro* validation of dose-specific inhibition was performed using an anchor compound entirely absent from the training corpus, tested in combination with 24 mechanistically diverse partner drugs across three molecularly distinct cancer cell lines, yielding 2,592 dose–combination measurements. This evaluation demonstrated consistent rank-order fidelity (Spearman’s ρ = 0.51–0.59, p < 0.001) and strong directional agreement (Kendall’s τₐ = 0.863), confirming reliable prediction under out-of-distribution conditions. Model-derived uncertainty estimates further stratified predictions by expected reliability, with lower-uncertainty predictions showing higher concordance with experimental outcomes. By integrating uncertainty-aware, multi-metric, and dose-resolved prediction into a single unified framework, AlgoraeOS offers a powerful solution for drug-combination discovery and establishes a new standard for model development and validation in the field.
