## Supplementary File 1:comparison of machine learning models, Supplementary File 2: MoA classes, Supplementary File 3: Prospective in vitro validation for "Uncertainty-Aware Deep Learning for Multi-Metric and Dose-Specific Prediction of Drug Synergy": Supplementary File 1.xlsx

### Sheet: Sheet1
Paper	Drug Combination Dataset	Synergy Metric	Model	Evaluation Strategy	Regression Results	Additional Info
DeepSynergy (2018)	O'Neil/Merck 38 drugs, 39 cell lines 583 samples 23,062 samples	Loewe	DeepSynergy	Leave combination out 5-fold CV	MSE=255.49, RMSE=15.91±1.56, Pearson=0.73±0.04	Table 2
			Gradient Boosting		MSE=275.39, RMSE=16.54±1.37, Pearson=0.69±0.02
			Random Forest		MSE=307.56, RMSE=17.49±1.63, Pearson=0.65±0.03
			SVM		MSE=398.39, RMSE=19.92±1.28, Pearson=0.50±0.03
			Elastic Net		MSE=420.24, RMSE=20.46±1.29, Pearson=0.44±0.03
			Baseline (Median Polish)		MSE=477.77, RMSE=21.80±1.49, Pearson=0.43±0.02
			DeepSynergy	Leave one drug out 5-fold CV	MSE=413.51, RMSE=19.41 ± 5.72, Pearson=0.51 ± 0.09	Supplementary Table S8
			Gradient Boosting		MSE=435.92, RMSE=19.90 ± 5.60, Pearson=0.48 ± 0.08
			Random Forest		MSE=443.93, RMSE=20.21 ± 5.64, Pearson=0.47 ± 0.10
			SVM		MSE=459.87, RMSE=20.54 ± 5.52, Pearson=0.39 ± 0.08
			Elastic Net		MSE=476.42, RMSE=20.83 ± 5.77, Pearson=0.35 ± 0.08
			Baseline (Median Polish)		MSE=499.23, RMSE=21.29 ± 5.95, Pearson=0.34 ± 0.08
			DeepSynergy	Leave cell line out novel cell lines	MSE=386.90, RMSE=18.18 ± 7.52, Pearson=0.59 ± 0.14	Supplementary Table S9
			Gradient Boosting		MSE=405.40, RMSE=18.74 ± 7.37, Pearson=0.57 ± 0.14
			Random Forest		MSE=407.44, RMSE=18.79 ± 7.38, Pearson=0.57 ± 0.13
			SVM		MSE=422.71, RMSE=19.17 ± 7.42, Pearson=0.50 ± 0.13
			Elastic Net		MSE=435.57, RMSE=19.51 ± 7.41, Pearson=0.48 ± 0.13
			Baseline (Median Polish)		MSE=460.69, RMSE=20.18 ± 7.29, Pearson=0.47 ± 0.13
AuDNNsynergy (2021)	O'Neil/Merck 38 drugs, 39 cell lines 23,062 samples	Loewe	AuDNNsynergy (93,019 features)	Leave combination out 5-fold nested CV	Rank Correlation=0.73±0.02, MSE=241.12±43.52, RMSE=15.46±1.44, Pearson=0.74±0.03	Table 2
			DeepSynergy (8,846 features)		Rank Correlation=0.66±0.02, MSE=255.49±49.54, RMSE=15.91±1.56, Pearson=0.73±0.04
			Gradient Boosting (93,019 features)		Rank Correlation=0.64±0.02, MSE=310.73±50.40, RMSE=17.57±1.42, Pearson=0.64±0.02
			Gradient Boosting (8,846 features)		Rank Correlation=0.64±0.01, MSE=308.06±49.34, RMSE=17.50±1.39, Pearson=0.64±0.02
			Random Forest (93,019 features)		Rank Correlation=0.64±0.02, MSE=326.31±53.54, RMSE=18.00±1.45, Pearson=0.63±0.02
			Random Forest (8,846 features)		Rank Correlation=0.63±0.02, MSE=330.18±51.45, RMSE=18.12±1.37, Pearson=0.61±0.03
			Elastic Net (93,019 features)		Rank Correlation=0.49±0.02, MSE=422.72±54.35, RMSE=20.52±1.30, Pearson=0.44±0.02
			Elastic Net (8,846 features)		Rank Correlation=0.49±0.02, MSE=424.38±54.39, RMSE=20.56±1.30, Pearson=0.44±0.02
TranSynergy (2021)	O'Neil/Merck 38 drugs, 39 cell lines 583 samples 23,062 samples (pre-processing) 18,553 samples used (post-processing)	Loewe	TranSynergy (Gene dep + Gene exp)	Leave combination out 5-fold nested CV	MSE=231±21, Spearman=0.730±0.016, Pearson=0.746±0.018	Network propagated targets with PPI Table 5
			TranSynergy (Gene dependency)		MSE=232±21, Spearman=0.725±0.016, Pearson=0.746±0.017
			TranSynergy (Gene expression)		MSE=241±19, Spearman=0.721±0.021, Pearson=0.741±0.025
			TranSynergy (No cell line features)		MSE=390±11, Spearman=0.505±0.007, Pearson=0.400±0.012
			TranSynergy (Observed targets)		MSE=300±31, Spearman=0.645±0.036, Pearson=0.634±0.038	No network propagation Table 1 & Table 5
			DeepSynergy		MSE=243±17, Spearman=0.698±0.016, Pearson=0.726±0.015
			TranSynergy	Leave cell line out (4 clusters, holdout test)	Spearman=0.552±0.013, Pearson=0.513±0.019	Table 3
			DeepSynergy		Spearman=0.547±0.010, Pearson=0.501±0.010
			TranSynergy	Leave drug out (5 clusters, holdout test)	Spearman=0.477±0.040, Pearson=0.457±0.031	Table 3
			DeepSynergy		Spearman=0.453±0.025, Pearson=0.437±0.020
DeepDDS (2022)	O'Neil/Merck 38 drugs, 39 cell lines 583 samples 23,062 samples	Loewe	DeepDDS-GAT	5-fold cross-validation	MAE=0.023±0.001, RMSE=0.041±0.001, Pearson=0.801±0.017	Supplementary Table S7
			DeepDDS-GCN		MAE=0.025±0.001, RMSE=0.042±0.001, Pearson=0.797±0.020
			DeepSynergy (baseline)		MAE=0.038±0.001, RMSE=0.053±0.002, Pearson=0.745±0.037
			Adaboost (baseline)		MAE=0.041±0.002, RMSE=0.059±0.005, Pearson=0.677±0.044
			Random Forest (baseline)		MAE=0.047±0.003, RMSE=0.075±0.011, Pearson=0.638±0.037
			XGBoost (baseline)		MAE=0.066±0.017, RMSE=0.108±0.012, Pearson=0.586±0.033
			MLP (baseline)		MAE=0.129±0.026, RMSE=0.178±0.039, Pearson=0.494±0.045
			SVM (baseline)		MAE=0.183±0.036, RMSE=0.245±0.045, Pearson=0.431±0.076
MatchMaker (2022)	DrugComb (Filtered by available drug structure + cell line gene expression) 3,040 drugs, 81 cell lines 286,421 samples	Loewe	MatchMaker	60% train, 20% validation, 20% test split 5-fold CV	MSE=79.49, Pearson=0.79, Spearman=0.74	Figure 3 (Results text)
			DeepSynergy		MSE=105.9
			TreeCombo		MSE=132.7
			Random Forest		MSE=173.2
			ElasticNet		MSE=183.4
			Baseline (predicts average synergy per cell line)		MSE=202.5
	O'Neil/Merck 38 drugs, 30 cell lines (after filtering) 18,346 samples		MatchMaker	Not stated; same hyperparameters as above	MSE=267.9, Pearson=0.69, Spearman=0.69	Table 7
			DeepSynergy		MSE=290.0, Pearson=0.66, Spearman=0.67
			TreeCombo		MSE=283.1, Pearson=0.67, Spearman=0.67
			Random Forest		MSE=342.4, Pearson=0.57, Spearman=0.58
			ElasticNet		MSE=305.3, Pearson=0.62, Spearman=0.63
PRODeepSyn (2022)	O'Neil/Merck 38 drugs, 39 cell lines 583 samples 23,062 samples	Loewe	PRODeepSyn	Leave combination out 5-fold nested CV	MSE=229.49±42.81, RMSE=15.09±1.37, Pearson=0.75±0.02	Table 1
			DeepSynergy		MSE=255.49, RMSE=15.91±1.56, Pearson=0.73±0.04
			AuDNNSynergy		MSE=241.12±43.52, RMSE=15.46±1.44, Pearson=0.74±0.03
			Elastic Net		MSE=418.06±53.99, RMSE=20.41±1.30, Pearson=0.45±0.02
			SVR		MSE=325.91±54.75, RMSE=17.99±1.48, Pearson=0.63±0.02
			Random Forest		MSE=312.75±41.35, RMSE=17.65±1.13, Pearson=0.64±0.03
			XGBoost		MSE=296.34±46.37, RMSE=17.16±1.31, Pearson=0.66±0.02
SYNPRED (2022)	NCI ALMANAC 105 drugs, 61 cell lines 311,466 samples	Bliss	SYNPRED Ensemble	80% train, 20% test split	RMSE=4.35, MSE=18.92, Pearson=0.71, MAE=3.07, Spearman=0.59	Supplementary Table 8
			Extra Trees Classifier/Regressor		RMSE=4.46, MSE=19.88, Pearson=0.69, MAE=3.14, Spearman=0.58
			k‑Nearest Neighbors		RMSE=5.71, MSE=32.55, Pearson=0.38
			Random Forest		RMSE=4.51, MSE=20.33, Pearson=0.68
			Support Vector Machine		RMSE=6.90, MSE=47.61, Pearson=0.14
			XGBoost		RMSE=5.31, MSE=28.22, Pearson=0.53
			Deep Learning (Architecture 9)		RMSE=4.65, MSE=21.62, Pearson=0.67
			Deep Learning (Architecture 10)		RMSE=5.05, MSE=25.47, Pearson=0.60
			Deep Learning (Architecture 11)		RMSE=4.73, MSE=22.37, Pearson=0.66
			Deep Learning (Architecture 12)		RMSE=4.91, MSE=24.07, Pearson=0.64
			Deep Learning (Architecture 13)		RMSE=5.14, MSE=26.42, Pearson=0.59
		HSA	SYNPRED Ensemble		RMSE=4.09, MSE=16.70, Pearson=0.73, MAE=2.86, Spearman=0.64	Supplementary Table 9
			Extra Trees Classifier/Regressor		RMSE=4.28, MSE=18.36, Pearson=0.70, MAE=2.97, Spearman=0.62
			k‑Nearest Neighbors		RMSE=5.49, MSE=30.11, Pearson=0.41, MAE=3.70
			Random Forest		RMSE=4.36, MSE=19.05, Pearson=0.69, MAE=3.03
			Support Vector Machine		RMSE=6.31, MSE=39.75, Pearson=0.20, MAE=4.38
			XGBoost		RMSE=4.86, MSE=23.58, Pearson=0.59, MAE=3.38
			Deep Learning (Architecture 14)		RMSE=4.41, MSE=19.49, Pearson=0.69, MAE=3.10
			Deep Learning (Architecture 15)		RMSE=4.77, MSE=22.71, Pearson=0.63, MAE=3.36
			Deep Learning (Architecture 16)		RMSE=4.53, MSE=20.49, Pearson=0.67, MAE=3.18
			Deep Learning (Architecture 17)		RMSE=4.55, MSE=20.66, Pearson=0.67, MAE=3.20
		Loewe	SYNPRED Ensemble		RMSE=10.58, MSE=111.92, Pearson=0.71, MAE=6.49, Spearman=0.68	Supplementary Table 10
			Extra Trees Classifier/Regressor		RMSE=10.50, MSE=110.29, Pearson=0.71, MAE=6.76, Spearman=0.68
			k‑Nearest Neighbors		RMSE=13.56, MSE=183.98, Pearson=0.40, MAE=9.51
			Random Forest		RMSE=10.58, MSE=111.85, Pearson=0.70, MAE=6.85
			Support Vector Machine		RMSE=15.07, MSE=227.07, Pearson=0.22, MAE=10.04
			XGBoost		RMSE=11.93, MSE=142.21, Pearson=0.60, MAE=8.19
			Deep Learning (Architecture 5)		RMSE=11.04, MSE=121.87, Pearson=0.68, MAE=6.98
			Deep Learning (Architecture 6)		RMSE=11.07, MSE=122.59, Pearson=0.68, MAE=6.97
			Deep Learning (Architecture 7)		RMSE=11.63, MSE=135.31, Pearson=0.64, MAE=7.59
			Deep Learning (Architecture 8)		RMSE=11.45, MSE=131.10, Pearson=0.66, MAE=7.34
		ZIP	SYNPRED Ensemble		RMSE=3.86, MSE=14.87, Pearson=0.70, MAE=2.74, Spearman=0.66	Supplementary Table 11
			Extra Trees Classifier/Regressor		RMSE=3.91, MSE=15.29, Pearson=0.68, MAE=2.78, Spearman=0.65
			k‑Nearest Neighbors		RMSE=4.72, MSE=22.26, Pearson=0.46, MAE=3.35
			Random Forest		RMSE=3.97, MSE=15.79, Pearson=0.67, MAE=2.83
			Support Vector Machine		RMSE=5.72, MSE=32.75, Pearson=0.24, MAE=4.25
			XGBoost		RMSE=4.68, MSE=21.92, Pearson=0.48, MAE=3.36
			Deep Learning (Architecture 18)		RMSE=4.20, MSE=17.67, Pearson=0.63, MAE=3.00
			Deep Learning (Architecture 19)		RMSE=4.20, MSE=17.64, Pearson=0.64, MAE=2.98
			Deep Learning (Architecture 20)		RMSE=4.37, MSE=19.10, Pearson=0.59, MAE=3.12
		CSS	SYNPRED Ensemble		RMSE=11.07, MSE=122.61, Pearson=0.86, MAE=7.43, Spearman=0.87	Supplementary Table 12
			Extra Trees Classifier/Regressor		RMSE=10.97, MSE=120.32, Pearson=0.86, MAE=7.79, Spearman=0.87
			k‑Nearest Neighbors		RMSE=16.45, MSE=270.54, Pearson=0.66, MAE=12.47
			Random Forest		RMSE=11.68, MSE=136.45, Pearson=0.84, MAE=8.37
			Support Vector Machine		RMSE=16.10, MSE=259.23, Pearson=0.68, MAE=12.29
			XGBoost		RMSE=13.02, MSE=169.51, Pearson=0.80, MAE=9.93
			Deep Learning (Architecture 21)		RMSE=11.91, MSE=141.74, Pearson=0.84, MAE=8.15
			Deep Learning (Architecture 22)		RMSE=11.85, MSE=140.45, Pearson=0.84, MAE=8.01
			Deep Learning (Architecture 23)		RMSE=11.88, MSE=141.19, Pearson=0.84, MAE=8.04
			Deep Learning (Architecture 24)		RMSE=12.19, MSE=148.60, Pearson=0.83, MAE=8.59
	DrugComb (Matchmaker filtered) 3,040 drugs, 81 cell lines 286,421 samples Same matching as DeepSynergy & TreeComb	Loewe	SYNPRED Ensemble (Loewe)	Not explicitly stated	RMSE=11.11, MSE=123.38, Pearson=0.67, Spearman=0.63	Supplementary Table 15
			MatchMaker	Results taken directly from source publication	MSE=74.49, Pearson=0.79, Spearman=0.74
			DeepSynergy		MSE=105.90, Pearson=0.70, Spearman=0.65
			TreeCombo		MSE=13.70, Pearson=0.60, Spearman=0.55
			RF		MSE=173.2, Pearson=0.43, Spearman=0.33
			ElasticNet		MSE=183.4, Pearson=0.37, Spearman=0.31
Synpathy (2022)	DrugComb (dru targets + pathways + cell line omics overlap) 2,287 drugs, 81 cell lines 157,532 samples	Loewe	Synpathy	Repeated 5-fold CV	MSE=70.6±6.4	Supplementary Table 3
			XGBoost		MSE=105.1±4.4
			ElasticNet		MSE=182.7±6.7
			SVM		MSE=787.1±44.6
	O'Neil/Merck 38 drugs, 39 cell lines 23,052 samples		Synpathy	Repeated 5-fold CV	MSE=64.7±4.2	Main paper (Text)
			DeepSynergy	Results taken directly from source publication	MSE=255.49
			TranSynergy	Results taken directly from source publication	MSE=231±21
	DrugComb LOSO ALMANAC held out 139,759 training samples		Synpathy	Leave-One-Study-Out	MSE=273.1	Table 1
	DrugComb LOSO O'Neil held out 12,936 test samples				MSE=279.4
	DrugComb LOSO FORCINA held out 1,423 test samples				MSE=383.6
	DrugComb LOSO NCATS-2D-3D held out 3 test samples				MSE=29.9
	DrugComb LOSO NCATS-ESFAKiAURKi held out 1,441 test samples				MSE=71.0
	DrugComb LOSO NCATS-ES-Nampt-PARP held out 36 test samples				MSE=39.6
	DrugComb LOSO NCATS-HL held out 1,869 test samples				MSE=347.5
	DrugComb LOSO Yohe held out 65 test samples				MSE=91.9
MARSY (2023)	DrugComb v1.5 (Filtering + LINCS/CCLE overlap) 670 drugs, 2,353 pairs 75 cell lines 43,174 triples (86,348 samples order-invariant)	ZIP	MARSY	Leave triple out 5-fold CV	SCC=0.780±0.010, PCC=0.886±0.005, RMSE=5.36±0.19	Table 1
			MatchMaker		SCC=0.742±0.004, PCC=0.873±0.006, RMSE=6.11±0.32
			TreeCombo/XGBoost		SCC=0.737±0.004, PCC=0.870±0.003, RMSE=5.73±0.17
			DeepSynergy		SCC=0.701±0.003, PCC=0.869±0.004, RMSE=5.78±0.18
			MLP		SCC=0.675±0.002, PCC=0.840±0.004, RMSE=6.30±0.15
			SVM		SCC=0.689±0.004, PCC=0.783±0.006, RMSE=7.65±0.19
			Random Forest		SCC=0.419±0.003, PCC=0.646±0.016, RMSE=9.16±0.25
			LASSO		SCC=0.342±0.009, PCC=0.433±0.013, RMSE=10.41±0.21
			Elastic Net		SCC=0.342±0.009, PCC=0.432±0.012, RMSE=10.42±0.21
			MARSY	Leave pair out 5-fold CV	SCC=0.749±0.011, PCC=0.875±0.005, RMSE=5.62±0.15	Table 2
			MatchMaker		SCC=0.720±0.006, PCC=0.864±0.007, RMSE=6.23±0.12
			TreeCombo/XGBoost		SCC=0.689±0.005, PCC=0.856±0.006, RMSE=6.00±0.15
			DeepSynergy		SCC=0.676±0.006, PCC=0.860±0.008, RMSE=5.95±0.16
			MLP		SCC=0.642±0.030, PCC=0.822±0.023, RMSE=6.68±0.45
			SVM		SCC=0.649±0.008, PCC=0.773±0.012, RMSE=7.79±0.14
			Random Forest		SCC=0.413±0.005, PCC=0.650±0.012, RMSE=9.02±0.17
			LASSO		SCC=0.333±0.019, PCC=0.430±0.007, RMSE=10.43±0.17
			Elastic Net		SCC=0.333±0.018, PCC=0.429±0.008, RMSE=10.44±0.18
El Hafeez et al. (2024)	O'Neil/Merck 38 drugs, 39 cell lines 22,737 samples	CSS (Combination Sensitivity Score)	Linear Regression	70% train, 30% test split	MAE=0.102, R²=0.50105, MSE=0.016	Figure 7
			Ridge Regression		MAE=0.103, R²=0.49399, MSE=0.016
			Random Forest		MAE=0.09, R²=0.59157, MSE=0.013
MultiComb (2024)	O'Neil/Merck (Unique Synergy + Sensitivity score overlap) 38 drugs, 37 cell lines 17,901 samples (35,802 samples order-invariant)	Loewe	DeepDDS	5-fold CV	MSE=248.20±45.56, RMSE=15.69±1.41, MAE=9.98±0.58, R²=0.54±0.05, Pearson=0.74±0.03, Spearman=0.71±0.02	Table 3
			DeepDSC		MSE=257.74±41.98, RMSE=16.00±1.28, MAE=10.18±0.56, R²=0.52±0.04, Pearson=0.72±0.03, Spearman=0.71±0.02
			MatchMaker		MSE=254.12±40.60, RMSE=15.93±1.24, MAE=10.12±0.05, R²=0.53±0.03, Pearson=0.73±0.02, Spearman=0.71±0.02
			MultiComb		MSE=232.37±41.24, RMSE=15.19±1.32, MAE=9.59±0.52, R²=0.57±0.04, Pearson=0.76±0.02, Spearman=0.73±0.02
TxGemma (2025)	DrugComb (NCI-ALMANAC) Converted to text strings 129 drugs, 59 cell lines 297,098 samples	Bliss	DeepSynergy	70% train, 10% validation, 20% test split	MAE=4.560	Supplementary Table 14 and 16
			Gemma-2-2B (base model)		MAE=8.213
			Gemma-2-9B (base model)		MAE=7.413
			Gemma-2-27B (base model)		MAE=6.456
			TxGemma-2B-Predict		MAE=4.230
			TxGemma-9B-Predict		MAE=4.337
			TxGemma-27B-Predict		MAE=4.156
			TxGemma-9B-Chat		MAE=4.502
			TxGemma-27B-Chat		MAE=4.511
			Tx-LLM S (previous model)		MAE=4.425
			Tx-LLM M (previous model)		MAE=4.104
		CSS	DeepSynergy		MAE=16.858	Supplementary Table 14 and 16
			Gemma-2-2B (base model)		MAE=36.847
			Gemma-2-9B (base model)		MAE=33.837
			Gemma-2-27B (base model)		MAE=22.614
			TxGemma-2B-Predict		MAE=15.752
			TxGemma-9B-Predict		MAE=16.480
			TxGemma-27B-Predict		MAE=15.000
			TxGemma-9B-Chat		MAE=16.384
			TxGemma-27B-Chat		MAE=16.900
			Tx-LLM S (previous model)		MAE=14.740
			Tx-LLM M (previous model)		MAE=14.057
		HSA	DeepSynergy		MAE=4.453	Supplementary Table 14 and 16
			Gemma-2-2B (base model)		MAE=7.458
			Gemma-2-9B (base model)		MAE=7.365
			Gemma-2-27B (base model)		MAE=6.670
			TxGemma-2B-Predict		MAE=4.231
			TxGemma-9B-Predict		MAE=4.335
			TxGemma-27B-Predict		MAE=4.209
			TxGemma-9B-Chat		MAE=4.497
			TxGemma-27B-Chat		MAE=4.520
			Tx-LLM S (previous model)		MAE=4.311
			Tx-LLM M (previous model)		MAE=4.118
		Loewe	DeepSynergy		MAE=9.184	Supplementary Table 14 and 16
			Gemma-2-2B (base model)		MAE=13.873
			Gemma-2-9B (base model)		MAE=13.369
			Gemma-2-27B (base model)		MAE=14.731
			TxGemma-2B-Predict		MAE=17.342
			TxGemma-9B-Predict		MAE=18.665
			TxGemma-27B-Predict		MAE=17.336
			TxGemma-9B-Chat		MAE=16.994
			TxGemma-27B-Chat		MAE=16.914
			Tx-LLM S (previous model)		MAE=17.428
			Tx-LLM M (previous model)		MAE=17.381
		ZIP	DeepSynergy		MAE=4.027	Supplementary Table 14 and 16
			Gemma-2-2B (base model)		MAE=8.588
			Gemma-2-9B (base model)		MAE=6.226
			Gemma-2-27B (base model)		MAE=5.404
			TxGemma-2B-Predict		MAE=3.950
			TxGemma-9B-Predict		MAE=3.904
			TxGemma-27B-Predict		MAE=3.807
			TxGemma-9B-Chat		MAE=4.139
			TxGemma-27B-Chat		MAE=4.141
			Tx-LLM S (previous model)		MAE=4.047
			Tx-LLM M (previous model)		MAE=3.777
