## Supplementary File 1:comparison of machine learning models, Supplementary File 2: MoA classes, Supplementary File 3: Prospective in vitro validation for "Uncertainty-Aware Deep Learning for Multi-Metric and Dose-Specific Prediction of Drug Synergy": Supplementary File 3.csv

Drug_Code	Real Name	Category	MoA Detail
Anchor	Cannabidiol (CBD)	Cannabinoid	Zero appearances in training data
D01	Afatinib	EGFR/HER2 Inh.	Irreversible pan-HER inhibitor
D02	Erlotinib	EGFR/HER2 Inh.	Selective reversible EGFR inhibitor
D03	Gefitinib	EGFR/HER2 Inh.	Selective reversible EGFR inhibitor
D04	Lapatinib	EGFR/HER2 Inh.	Dual EGFR/HER2 reversible inhibitor
D05	Dasatinib	Multi-kinase Inh.	BCR-ABL/SRC multi-kinase inhibitor
D06	Sorafenib	Multi-kinase Inh.	RAF/VEGFR/PDGFR multi-kinase inhibitor
D07	Pazopanib	Multi-kinase Inh.	VEGFR/PDGFR/FGFR multi-kinase inhibitor
D08	Saracatinib	Multi-kinase Inh.	SRC/ABL kinase inhibitor
D09	Midostaurin	Multi-kinase Inh.	FLT3/PKC multi-kinase inhibitor
D10	Palbociclib	CDK Inh.	Selective CDK4/6 inhibitor
D11	Temsirolimus	mTOR/PI3K Inh.	mTOR (mTORC1) inhibitor
D12	Idelalisib	mTOR/PI3K Inh.	Selective PI3Kd inhibitor
D13	Bexarotene	Nuclear Receptor	Selective RXR agonist (retinoid)
D14	GW0742	Nuclear Receptor	Selective PPARd agonist
D15	Fenbendazole	Anthelmintic	Benzimidazole; colchicine-site tubulin disruption
D16	Mebendazole	Anthelmintic	Benzimidazole; colchicine-site tubulin disruption
D17	Ivermectin	Anthelmintic	Macrocyclic lactone; Akt/mTOR and WNT/PAK1 pathway modulator
D18	Cytarabine	DNA-targeting	Nucleoside analogue; DNA chain termination
D19	Mitoxantrone	DNA-targeting	Topoisomerase II inhibitor; DNA intercalation
D20	Thiotepa	DNA-targeting	Alkylating agent; DNA crosslinking
D21	Lomustine	DNA-targeting	Nitrosourea alkylating agent; DNA crosslinking
D22	Pipobroman	DNA-targeting	Alkylating agent; DNA crosslinking
D23	Metformin	Metabolic	AMPK activator; mitochondrial complex I inhibitor
D24	Stibogluconate	Phosphatase Inh.	Pentavalent antimonial; SHP-1/SHP-2 PTP inhibitor
